# Unraveling the mechanism of 1-deoxynojirimycin (DNJ) accumulation: the role of SWEET3 in mulberry chloroplasts

**DOI:** 10.1101/2025.02.10.637590

**Authors:** Zhen Yang, Shuo Zhao, Yan Li, Yeling Wei, Zhonghao Wang, Xiaoyu Xia, Dong Li, Ningjia He

**Affiliations:** State Key Laboratory of Resource Insects, Southwest University, Chongqing, 400715, China

**Keywords:** mulberry, 1-deoxynojirimycin, transporter, SWEET3, molecular docking

## Abstract

Transporters are crucial for the accumulation and secretion of plant metabolic products. 1-Deoxynojirimycin (DNJ), a natural compound widely distributed in nature and known for its medicinal properties, has production limitations in microorganisms and herbaceous plants. Mulberry leaves, being easy to harvest and growing rapidly, are the main source of DNJ. However, the current production from mulberry is insufficient to meet the demand. Improving DNJ content in mulberry and thereby reducing production costs is a significant challenge. We first used a green fluorescent tag to visualize the localization of DNJ and found that DNJ highly accumulates in the chloroplasts of mulberry leaves but not in callus tissue. The sugar transporter gene SWEET3, which is highly expressed in mulberry leaves but not in callus, was shown to have DNJ transport capability. Molecular docking analysis revealed that the acidic amino acid residues E68 and D126 in the SWEET3 protein are potential binding sites for DNJ, and both neutral and basic mutations at these sites significantly reduced the ability to DNJ-transporting ability of SWEET3. Furthermore, transient overexpression or RNA interference of SWEET3 in mulberry leaves significantly increased or decreased DNJ content, respectively. Similarly, stable overexpression of the SWEET3 in mulberry hairy roots led to an enhancement in DNJ content within the roots. Our results demonstrated that SWEET3 is essential for DNJ accumulation in mulberry. The study represents a breakthrough in increasing DNJ yield in mulberry through the key role of transporters and identify specific molecular targets required for developing mulberry germplasm with increased DNJ levels.
