## Supplementary_Figure 1-8 and Table 1-3 for "Unraveling the mechanism of 1-deoxynojirimycin (DNJ) accumulation: the role of SWEET3 in mulberry chloroplasts": Supplementary_Table.xlsx

### Sheet: Table S1
Table S1. The results of DNJ docking with SWEET3
Docking pose	Vina score	Cavity size	Center
			x	y	z
A	-5.1	181	-12	0	55
B	-5	842	-13	3	33
C	-4.2	549	-4	-3	33
D	-4.2	110	-6	-5	57
E	-3.1	112	-5	-13	34

### Sheet: Table S2
Table S2. Sugar transporter genes transcriptome profile in mulberry
Gene ID	Bud-1_FPKM	Bud-2_FPKM	Bud-3_FPKM	Callus-1_FPKM	Callus-2_FPKM	Callus-3_FPKM	Leaf-1st1_FPKM	Leaf-1st2_FPKM	Leaf-1st3_FPKM	Leaf-3rd1_FPKM	Leaf-3rd2_FPKM	Leaf-3rd3_FPKM	Leaf-5th1_FPKM	Leaf-5th2_FPKM	Leaf-5th3_FPKM	Root-1_FPKM	Root-2_FPKM	Root-3_FPKM	Stem-1_FPKM	Stem-2_FPKM	Stem-3_FPKM
LOC21403556	23.2325	18.0864	29.4203	50.8528	55.3142	64.8334	14.0782	14.3957	6.56443	13.7629	8.15146	7.06774	12.6224	7.16966	6.08865	18.1565	26.0231	18.9049	61.7359	53.1642	66.403
LOC21403553	8.21157	2.951	4.63856	4.10695	5.50828	11.1523	3.48236	3.85061	5.30589	7.52088	3.78052	3.74806	8.08409	4.29186	5.72438	15.2256	20.8022	22.8135	85.8566	28.524	32.3666
LOC21383802	1.33626	0.750798	0.250678	1.15981	1.43053	1.98992	1.4157	2.8169	8.84769	9.54155	18.1233	21.813	19.7943	37.8692	33.4544	0	0.997034	0.316877	1.52591	1.15149	0.913075
LOC21409568	0	0	0	0	0	0	0	0	0	0	0	0	0	0	0	0.551166	1.26548	1.92045	0	0	0
LOC21403557	1.20215	0.31568	0.955121	0.449515	1.2431	1.28236	0.656388	0.824682	0.515863	0.873647	0.440708	0.89879	1.24516	0.637185	0.815181	4.33795	4.08588	4.69391	12.3825	11.0759	10.2573
LOC21388257	0	0	0	0	0	0	0.025988	0	0	0.043055	0.042747	0	0	0	0	0	0	0	0	0	0
LOC21394832	6.09231	7.64019	9.00976	15.4901	16.7566	20.0556	11.8171	13.614	11.656	11.1122	13.5224	11.5331	12.9864	17.5536	18.0772	19.09	39.4247	39.5274	22.9746	36.6258	41.0951
LOC21390068	10.0204	10.3723	10.1253	13.8587	12.2316	12.0738	9.9152	11.1608	7.47429	6.66902	5.91209	5.37718	5.06489	4.38032	3.97173	9.42702	9.7941	8.9258	8.09441	15.0802	11.8083
LOC21397982	1.03608	0.362248	0.664115	0.350826	0.673496	1.08377	0	0.167192	0.379384	0.42447	0.234027	0.880865	0	0.143691	0	1.44218	0.693659	0.637127	7.50644	5.96699	3.33318
LOC21398112	0	0	0	0	0	0	0	0	0	0	0	0	0	0	0	0	0	0	0.031453	0	0
LOC21386303	36.0345	42.0662	47.2849	68.5841	63.9826	57.4819	59.3229	52.7135	31.1378	23.327	20.2493	18.3044	14.547	18.363	15.1751	63.3141	69.2402	66.5536	43.0034	94.705	84.299
LOC21407417	37.0963	22.3483	25.7662	18.6216	15.5499	13.5077	28.2974	26.5113	33.4199	24.5977	24.1195	25.0189	22.0292	34.289	30.6949	15.4431	14.2222	15.0455	19.5153	10.6852	15.2922
LOC21392177	0	0	0	0.089727	0	0.547392	0	0	0	0	0	0	0	0	0	3.40189	5.95212	1.41966	0	0	0
LOC21402184	0	0	0	0	0	0	0	0	0	0	0	0	0	0	0	1.87743	2.26429	3.00195	0	0	0
LOC21396874	4.56109	3.30589	4.1665	4.17406	2.76715	3.69025	4.53132	4.38452	8.02265	15.4537	16.038	14.5125	16.8703	14.3862	14.9699	2.95698	3.38707	4.6942	8.42155	7.73073	6.74604
LOC21396211	18.5334	18.662	15.1433	8.04617	5.04688	4.81578	25.3204	27.7874	44.4358	69.8734	80.1865	82.5622	74.1286	85.2743	86.8576	4.81823	6.06363	6.8818	14.4689	11.1418	14.1896
LOC21404878	3.26672	4.75557	5.26278	1.89077	3.2105	3.22511	5.68878	5.90794	5.33561	4.40481	4.08978	3.49236	3.75105	4.07637	2.7276	1.56542	1.86251	1.59764	5.05029	4.25057	6.55168
LOC21385517	14.4165	10.2778	12.3933	13.4427	11.3551	10.76	12.1991	15.2287	19.3458	17.6096	17.0442	18.173	13.0103	16.4186	13.853	29.0025	37.3983	23.0158	38.1613	34.2987	39.4081
LOC112093119	0	0	0	3.96973	6.03672	4.0988	0	0	0	0	0	0	0	0	0	0.234293	0.112973	0.11708	0	0.091649	0
LOC21387770	0.742579	0.603929	0.546109	0.716593	0.619569	0.670303	1.01862	0.795749	1.46446	2.38061	2.23834	2.00586	0.912557	1.45389	1.75422	0.47546	1.29334	0.692492	1.03594	0.351128	0.626276
LOC21392379	19.2156	21.4578	17.8021	20.3909	22.4525	16.8143	23.1015	24.0915	23.8993	17.1362	19.0272	15.7649	16.6032	17.5466	16.3232	16.438	18.6968	18.0249	14.8407	22.2046	19.5711
LOC21391790	0	0	0	0.330999	0.330537	0.303331	0	0	0	0	0	0	0	0	0	0	0	0	0	0	0.204061
LOC21388321	21.2099	19.4019	22.1627	6.69321	6.97643	6.58503	22.6141	27.641	34.7826	40.7267	40.1093	35.6204	33.5723	26.6917	28.9313	5.6846	5.5476	6.34185	14.4087	13.9994	16.9629
LOC21388862	106.751	110.067	125.032	25.6005	51.2835	45.1231	120.408	95.6719	71.3283	63.2565	66.9611	34.1539	21.8559	16.8352	10.9809	5.40718	7.18625	2.53023	135.528	72.7117	104.46
LOC112091269	4.77542	8.31519	3.74585	0	3.79481	0.888756	10.2757	0.620386	18.5709	19.8467	21.248	23.0902	6.19504	17.3209	10.8295	0	2.82782	2.94985	12.1156	9.25643	9.57935
LOC21392179	2.99316	0.083022	0	0	0	0.171194	0	0	0	2.13159	0.676323	1.62548	11.5462	0.939201	1.00347	0.062156	0.39323	0.621552	10.3607	3.83869	1.50982
LOC21391758	7.19963	1.48097	2.74119	19.5238	18.5946	18.6232	1.54159	2.34065	2.60696	3.72475	5.9663	5.30776	7.46461	12.4091	12.56	11.0323	11.3407	12.5052	11.2881	5.69036	9.06098
LOC112092779	4.48501	3.09251	2.71641	8.90296	13.8384	13.1665	3.5146	4.48932	10.303	6.34363	1.66633	3.14154	0.825946	0.646819	0.375906	4.7001	9.46849	2.99061	4.4089	4.04847	5.96978
LOC112093231	2.44488	0.719748	0.990358	0.13965	0.200329	0	0.9417	2.28335	7.34375	5.79584	8.08775	6.33949	4.74511	7.09992	6.78886	2.1656	1.98225	1.5069	0.343209	3.2002	3.38356
LOC21386760	10.839	7.88295	12.7434	27.1408	22.3258	22.2037	6.22347	5.22269	3.62133	3.47477	2.25199	1.97476	3.97609	3.82077	4.09178	14.0341	7.97368	6.1303	18.7939	21.9345	13.7654
LOC21402625	21.9559	19.5932	24.2658	20.8878	17.1274	18.4934	29.3659	32.1988	32.8398	36.6169	36.639	34.8759	29.8713	28.862	29.4629	14.8242	15.1017	17.2316	28.8502	24.7741	27.816
LOC21405217	33.5013	41.7264	40.5115	82.2368	82.8519	69.1033	52.743	54.0482	41.6081	50.6025	51.3498	44.0993	43.3648	45.5793	45.4964	36.4161	41.5069	36.8308	57.5005	53.1102	56.4192
LOC21394546	20.6573	2.71102	5.25936	11.6662	11.7798	12.1802	5.01207	5.48446	9.61746	14.3439	13.619	12.6006	24.5787	21.9175	23.4478	14.1738	21.8281	17.6866	35.8773	21.42	14.1322
LOC21386604	7.04013	6.03986	4.21871	6.56718	3.21643	2.63843	10.53	20.0532	16.8749	18.2874	20.8867	22.6065	22.4635	21.8991	26.9359	3.17348	1.90593	2.56275	10.2634	7.43576	8.50147
LOC21409570	11.2541	13.8647	13.4477	63.6298	76.0249	84.1748	21.9154	21.1997	38.7703	72.9857	102.441	106.756	89.4308	132.763	131.786	9.37671	10.2508	6.67952	8.38939	36.4965	29.6031
LOC21391220	15.0826	2.57185	5.80098	2.53133	4.09151	19.9612	7.64492	5.60654	19.2976	20.6129	15.7403	24.1717	46.1731	24.5138	25.5579	1.53897	9.03002	2.86424	106.093	11.4494	24.1216
LOC112095070	14.1267	17.7713	13.8176	16.3062	13.7596	12.3925	18.4854	17.9989	15.5415	11.5349	12.6662	14.8975	10.6293	16.2519	9.45534	12.7493	12.5875	13.3904	13.867	16.1423	17.6447
LOC21386336	25.8437	31.5736	39.1018	13.9872	13.9534	12.0185	43.0083	49.3137	79.128	84.9274	106.033	107.029	98.3492	112.807	117.553	15.8992	18.8111	17.9485	19.8355	22.9931	45.5869
LOC21396891	37.97	40.6429	34.3081	43.7271	34.7538	40.2359	49.8076	65.04	60.99	136.805	110.391	112.959	136.983	97.7025	90.9567	46.6103	56.0503	62.2409	126.684	137.895	85.4331
LOC21397749	0	0	0	0	0	0	0	0	0	0	0	0	0	0	0	0	0	0	0	0	0
LOC21402778	12.2853	11.9083	13.9376	23.4585	22.6569	19.2841	13.974	13.7112	10.2105	8.39857	7.29891	7.01281	8.61325	7.16971	6.61218	7.88391	8.42678	6.22782	11.7246	17.2472	12.6819
LOC21403367	0	0	0	0	0	0	0	0	0	0	0	0	0	0	0	0	0	0	0	0	0
LOC21404429	0.534515	0.824586	0.778583	1.47063	2.61302	4.91066	0.609799	0.301315	0	0.208006	0.022541	0	0.059513	0	0	7.38549	7.39892	8.10307	3.81683	1.21083	1.90292
LOC21403310	28.023	8.51305	11.4301	49.2763	41.7984	39.4703	16.2909	22.4543	42.3843	24.9925	27.0205	28.4797	29.945	34.2174	36.3818	20.5971	24.062	19.1791	33.9551	35.1221	23.1093
LOC21386597	4.61552	7.5751	2.7877	9.55522	16.6454	13.7705	3.71872	4.69839	10.8207	6.5826	11.4023	3.10663	0.831899	0.601213	0.383396	9.25467	9.69723	3.0852	8.46441	4.29244	6.2184
LOC21390619	2.23021	2.03957	1.42069	0.612138	0.332202	0.396681	4.30759	5.16635	8.98232	8.022	8.9863	7.82686	9.2454	7.39661	8.00706	0.749736	1.50216	1.36347	0.769587	1.271	1.56217
LOC21389347	16.5944	15.3231	11.4518	1.66525	0.93197	1.41862	22.0234	29.2207	65.031	34.745	36.0145	31.1639	27.4326	26.864	21.9476	5.73938	9.19517	10.4071	7.38652	9.16529	13.9773
LOC21385170	8.77014	13.4555	5.27121	5.08411	3.5597	3.50094	17.6998	17.0459	20.9301	28.2482	30.3355	27.7987	30.6086	27.087	29.7694	3.92379	3.18238	3.75417	14.105	12.2332	9.26129
LOC21403225	26.0824	33.8796	20.8677	23.502	22.2404	27.9489	38.2792	47.8233	45.6153	33.3993	36.5121	36.0199	30.4971	37.2103	37.4887	26.6803	30.1419	25.7548	20.7079	27.335	30.0323
LOC21399623	0	0	0	0	0	0	0	0	0.047982	0	0	0	0	0	0.117225	0	0	0.053601	0	0	0
LOC21398709	10.3664	13.2226	7.9772	3.39678	6.77299	3.25765	10.4609	11.8524	17.2848	17.0093	17.5355	15.9311	9.87853	9.08815	10.683	0.232591	0.194784	0.230623	0.855024	4.81941	4.96622
LOC21395579	13.2022	14.5005	20.4304	55.9366	41.0023	37.4776	19.8428	15.5497	14.344	7.80813	8.569	6.46172	4.71124	7.77336	6.03528	9.95386	16.0724	14.8387	5.34482	7.18536	15.0269
LOC21388003	10.5785	10.4283	11.7076	9.03354	8.83291	7.74702	14.639	14.7927	9.98527	8.90189	9.17452	9.28446	6.90925	8.18483	9.34919	6.31355	7.16007	6.31418	10.2739	11.3945	13.7345
LOC21400500	18.1696	18.8519	14.3876	11.5818	10.8893	9.05518	20.4617	18.2201	14.8126	17.4501	16.9792	15.2118	13.483	13.7957	12.9641	23.8306	26.0637	24.3231	7.17038	12.5484	11.0473
LOC21408001	39.3553	43.0161	31.3841	17.6284	14.5852	17.9883	60.307	73.2143	92.4533	103.738	96.778	88.7512	81.4035	73.4393	82.1722	12.4004	14.5144	13.3922	47.7431	41.5325	39.705
LOC21392309	1.71573	0.990844	2.4739	0	0.312537	0.345885	1.69976	1.88855	1.17394	1.79123	1.30865	1.00885	3.14106	0.834621	1.57546	0.070492	0.605232	0.541916	3.10751	2.52824	2.73117
LOC21409680	27.4981	25.4452	26.634	19.7798	16.2853	19.2179	21.0095	22.0062	16.435	15.2902	13.5437	15.584	17.0136	18.6143	16.3069	11.6068	15.4456	13.8306	19.8817	21.5075	24.892
LOC21394709	2.10506	1.26649	0.721826	0	0	0	1.69867	2.24394	1.819	16.7601	12.0977	14.3657	18.3181	11.3342	12.3537	0.260795	0	0.074194	0.91943	7.27678	5.04434
LOC21397750	0.345096	0	0	0	0.108311	0.16946	0	0	0	0	0.391991	0.633045	1.02545	2.25489	1.86859	0	0.163905	0	0	0	0
LOC21400484	32.1811	32.2698	24.0438	0.035065	0.589667	0.157374	49.5045	65.1696	44.5994	28.7844	25.0866	10.868	16.5847	3.60141	2.91705	1.35182	0.919764	0.159386	62.8474	119.867	33.0168
LOC112091936	9.40681	8.66167	9.58447	1.61017	2.89207	3.56029	12.4719	13.4215	12.4225	12.2715	9.25489	7.00797	7.71727	4.91383	4.68565	2.61173	3.5374	2.111	15.6584	15.0666	20.0902
LOC21385975	13.1005	12.7484	20.5329	6.30675	8.50546	9.33348	19.5255	18.3264	12.6066	9.18913	10.6948	9.98568	7.21242	5.97502	6.24428	9.75739	14.9878	15.0577	19.7702	15.2673	18.4544
LOC21391218	0	0	0	0	0	0	0	0	0	0	0	0	0	0	0	4.83295	2.64084	1.21362	0	0.112735	0.256123
LOC21403552	28.8454	23.1202	28.1824	26.8033	24.7922	25.655	35.2634	38.4681	41.5393	48.2286	48.5714	64.2491	50.7814	58.5	60.4868	15.9404	20.0102	21.1668	49.7427	28.3571	30.9318
LOC21408311	33.213	36.414	37.5734	12.8382	12.391	12.8727	46.9235	41.8803	32.7916	30.887	26.2362	20.9816	22.6162	19.3325	21.6523	10.0504	10.2557	8.5398	25.5285	45.681	48.0287
LOC112095083	0	0.334699	0.275011	0	0	0	0.206946	0	0.052371	0	0	0	0	0	0	0	0.093565	0	0	0	0

### Sheet: Table S3
Table S3. Primers used in this study.
Gene ID	GmSWEET ID Primer Seq (5' - 3')
SWEET3-F	ATGGCGGAAAAATTGCG
SWEET3-R	CTAACACTTGCCGTTGATATTAATG
SWEET3-qPCR-F	GTCAATGGCCTTGGTGTTCTTCTTG
SWEET3-qPCR-R	AACTGCGACGACGGTGATTGC
HEX6-F	ATGGCAGTGGGGCTGGCA
HEX6-R	TTAAACAGTAATGGTGATGATGATCA
SWEETN3-F	ATGGCCGCCTTTGCAACT
SWEETN3-R	TCAAGCTTCACATTTGATTGCTTGG
